# Dissemination routes of the carbapenem resistance plasmid pOXA-48 in a hospital setting

**DOI:** 10.1101/2020.04.20.050476

**Authors:** Ricardo León-Sampedro, Javier DelaFuente, Cristina Díaz-Agero, Thomas Crellen, Patrick Musicha, Jerónimo Rodriguez-Beltran, Carmen de la Vega, Marta Hernández-García, R-GNOSIS WP5 Study Group, Nieves Lopez-Fresneña, Patricia Ruiz-Garbajosa, Rafael Canton, Ben S Cooper, Alvaro San Millan

## Abstract

Infections caused by carbapenemase-producing enterobacteria (CPE) are a major concern in clinical settings worldwide. Two fundamentally different processes shape the epidemiology of CPE in hospitals: the dissemination of CPE clones from patient to patient (between-patient transfer), and the transfer of carbapenemase-encoding plasmids between enterobacteria in the gut microbiota of individual patients (within-patient transfer). The relative contribution of each process to the overall dissemination of carbapenem resistance in hospitals remains poorly understood. Here, we used mechanistic models combining epidemiological data from more than 9,000 patients with whole genome sequence information from 250 enterobacteria clones to characterise the dissemination routes of the carbapenemase-encoding plasmid pOXA-48 in a hospital setting over a two-year period. Our results revealed frequent between-patient transmission of high-risk pOXA-48-carrying clones, mostly of *Klebsiella pneumoniae* and sporadically *Escherichia coli.* The results also identified pOXA-48 dissemination hotspots within the hospital, such as specific wards and individual rooms within wards. Using high-resolution plasmid sequence analysis, we uncovered the pervasive within-patient transfer of pOXA-48, suggesting that horizontal plasmid transfer occurs in the gut of virtually every colonised patient. The complex and multifaceted epidemiological scenario exposed by this study provides new insights for the development of intervention strategies to control the in-hospital spread of CPE.
