## Supplementary Table 1 for "Dissemination routes of the carbapenem resistance plasmid pOXA-48 in a hospital setting"

### Sheet: RGNOSIS
Genome_ID	Sample	Species	Patient_code	Isolation_date	ST	pOXA-48_Aligned_Bases	pOXA-48_%_Aligned_Bases	RGNOSIS	snps_pOXA-48_positions
WTCHG_354241_201106	K83	Klebsiella_pneumoniae	HKH	14/10/14	628	62646	95.64	RGNOSIS	22416,
WTCHG_354241_202118	K84	Klebsiella_pneumoniae	HKH	22/10/14	628	62658	95.66	RGNOSIS	22416,
WTCHG_354241_203130	K90	Klebsiella_pneumoniae	TGY	23/10/14	11	62660	95.67	RGNOSIS	50468,
WTCHG_354241_204142	K109	Klebsiella_pneumoniae	LPW	09/12/14	11	62647	95.65	RGNOSIS
WTCHG_354241_205154	K150	Klebsiella_oxytoca	ZDY	28/05/15	-	62644	95.64	RGNOSIS
WTCHG_354241_206166	K163	Klebsiella_pneumoniae	JWC	08/06/15	307	62628	95.62	RGNOSIS
WTCHG_354241_207178	K164	Klebsiella_pneumoniae	JWC	10/06/15	307	62631	95.62	RGNOSIS
WTCHG_354241_208190	K165	Klebsiella_pneumoniae	JWC	10/08/15	307	62308	95.13	RGNOSIS
WTCHG_354241_209107	K166	Klebsiella_pneumoniae	JWC	18/08/15	307	62642	95.64	RGNOSIS
WTCHG_354241_210119	K171	Klebsiella_pneumoniae	KYY	17/06/15	405	62651	95.65	RGNOSIS
WTCHG_354241_211131	K187	Klebsiella_pneumoniae	ZGX	09/07/15	392	62631	95.62	RGNOSIS
WTCHG_354241_212143	K188	Klebsiella_pneumoniae	ZGX	13/07/15	392	62640	95.64	RGNOSIS
WTCHG_354241_213155	K207	Klebsiella_pneumoniae	JRV	18/08/15	15	62657	95.66	RGNOSIS
WTCHG_354241_214167	KA2	Kluyvera_ascorbata	DXH	22/04/14	-	60870	92.93	RGNOSIS
WTCHG_354241_215179	KA5	Kluyvera_ascorbata	YWH	26/09/14	-	60870	92.93	RGNOSIS
WTCHG_354241_218120	O35	Klebsiella_pneumoniae	WUU	23/06/14	34	1921	2.93	RGNOSIS
WTCHG_354241_219132	P47	Klebsiella_pneumoniae	EIA	11/08/14	15	62619	95.6	RGNOSIS	22416, 26610,
WTCHG_354241_221156	R9	Klebsiella_pneumoniae	YWH	26/09/14	971	60704	92.68	RGNOSIS	30420,
WTCHG_354241_222168	R10	Kluyvera_ascorbata	YWH	26/09/14	-	60770	92.78	RGNOSIS
WTCHG_354241_225109	R50	Klebsiella_pneumoniae	QYW	9/10/14	307	62642	95.64	RGNOSIS
WTCHG_354241_227133	S7	Klebsiella_pneumoniae	YUE	20/10/14	1191	62643	95.64	RGNOSIS	40996,
WTCHG_354241_228145	S8	Escherichia_coli	YUE	20/10/14	23	60658	92.61	RGNOSIS	40996,
WTCHG_354241_229157	S13	Escherichia_coli	QYW	20/10/14	388	62634	95.63	RGNOSIS
WTCHG_354241_230169	S17	Escherichia_coli	QYW	20/10/14	388	62649	95.65	RGNOSIS
WTCHG_354241_231181	S40	Citrobacter_freundii	YUE	27/10/14	-	60724	92.71	RGNOSIS	40996,
WTCHG_354241_260137	C67	Escherichia_coli	RTQ	30/04/14	-	58601	89.47	RGNOSIS	1937, 17701, 22416, 22628, 40418, 50540, 64605,
WTCHG_354241_261149	C96	Escherichia_coli	XIA	13/05/14	1196	62599	95.57	RGNOSIS
WTCHG_354241_262161	C128	Escherichia_coli	WUU	10/06/14	46	1254	1.91	RGNOSIS
WTCHG_354241_263173	C152	Escherichia_coli	HAX	20/06/14	68	58712	89.64	RGNOSIS
WTCHG_354241_264185	C153	Escherichia_coli	HAX	23/06/14	68	58723	89.65	RGNOSIS
WTCHG_354241_265102	C163	Escherichia_coli	ZDY	27/06/14	453	62586	95.55	RGNOSIS
WTCHG_354241_266114	C184	Escherichia_coli	HAX	17/07/14	68	58746	89.69	RGNOSIS
WTCHG_354241_267126	C206	Escherichia_coli	EIA	31/07/14	399	60712	92.69	RGNOSIS	22416, 26610,
WTCHG_354241_268138	C239	Escherichia_coli	IGJ	03/09/14	156	62624	95.61	RGNOSIS
WTCHG_354241_269150	C272	Escherichia_coli	YWH	10/10/14	398	60741	92.74	RGNOSIS	6161,
WTCHG_354241_270162	C288	Escherichia_coli	HKH	14/10/14	744	60716	92.7	RGNOSIS	22416,
WTCHG_354241_271174	C289	Escherichia_coli	HKH	22/10/14	744	60743	92.74	RGNOSIS	22416,
WTCHG_354241_272186	C310	Escherichia_coli	YUE	31/10/14	23	60601	92.52	RGNOSIS	40996,
WTCHG_354241_273103	C527	Escherichia_coli	ZDY	28/05/15	453	62626	95.61	RGNOSIS
WTCHG_354241_274115	C572	Escherichia_coli	JWC	10/08/15	212	1291	1.97	RGNOSIS
WTCHG_354241_275127	C573	Escherichia_coli	JWC	18/08/15	2600	62604	95.58	RGNOSIS
WTCHG_354241_276139	C586	Escherichia_coli	KYY	17/06/15	-	62630	95.62	RGNOSIS
WTCHG_354241_277151	C609	Escherichia_coli	ZGX	09/07/15	99	62644	95.64	RGNOSIS
WTCHG_354241_278163	C610	Escherichia_coli	ZGX	13/07/15	99	62640	95.64	RGNOSIS
WTCHG_354241_279175	C642	Escherichia_coli	JRV	13/08/15	10	62642	95.64	RGNOSIS
WTCHG_354241_280187	C643	Escherichia_coli	JRV	18/08/15	10	62630	95.62	RGNOSIS
WTCHG_354241_281104	CF12	Citrobacter_freundii	YUE	31/10/14	22	62645	95.64	RGNOSIS	40996,
WTCHG_354241_282116	CF13	Citrobacter_freundii	YUE	17/10/14	22	62610	95.59	RGNOSIS	40996,
WTCHG_354241_283128	CF15	Citrobacter_freundii	LPW	09/12/14	-	62637	95.63	RGNOSIS
WTCHG_354241_289105	K18	Klebsiella_pneumoniae	RTQ	24/04/14	322	58565	89.41	RGNOSIS	1937, 17701, 22416, 22628, 40418, 50540, 64605,
WTCHG_354241_290117	K24	Klebsiella_pneumoniae	WXQ	5/05/14	11	62645	95.64	RGNOSIS
WTCHG_354241_291129	K31	Klebsiella_pneumoniae	XIA	13/05/14	11	62661	95.67	RGNOSIS
WTCHG_354241_292141	K47	Klebsiella_pneumoniae	IGJ	28/08/14	11	62660	95.67	RGNOSIS
WTCHG_354241_293153	K51	Klebsiella_pneumoniae	IGJ	03/09/14	11	62654	95.66	RGNOSIS
WTCHG_354241_294165	K52	Klebsiella_pneumoniae	IGJ	17/09/14	11	62648	95.65	RGNOSIS
WTCHG_354241_295177	K65	Klebsiella_pneumoniae	QYW	23/10/14	388	62620	95.6	RGNOSIS	30420,
WTCHG_354241_296189	K73	Klebsiella_pneumoniae	YWH	10/10/14	388	62631	95.62	RGNOSIS	30420,
WTCHG_423853_204155	K8	Klebsiella_pneumoniae	QIT	25/03/14	11	62650	95.65	RGNOSIS
WTCHG_423853_205143	K88	Klebsiella_pneumoniae	FIB	23/10/14	11	62646	95.64	RGNOSIS
WTCHG_423853_206131	K89	Klebsiella_pneumoniae	FIB	27/10/14	11	62657	95.66	RGNOSIS
WTCHG_423853_207119	K93	Klebsiella_pneumoniae	VUC	29/10/14	11	62641	95.64	RGNOSIS
WTCHG_423853_208107	K94	Klebsiella_pneumoniae	DAQ	30/10/14	11	21602	32.98	RGNOSIS
WTCHG_423853_209190	KA1	Kluyvera_ascorbata	EBN	08/04/14	-	60802	92.83	RGNOSIS	42116,
WTCHG_423853_212143	K1	Klebsiella_pneumoniae	DYN	14/03/14	11	62652	95.65	RGNOSIS
WTCHG_423853_214167	K116	Klebsiella_pneumoniae	FTP	28/01/15	11	62647	95.65	RGNOSIS
WTCHG_423853_215179	K127	Klebsiella_pneumoniae	EKW	24/02/15	11	62643	95.64	RGNOSIS
WTCHG_423853_216191	K132	Klebsiella_pneumoniae	LIE	12/03/15	15	1958	2.99	RGNOSIS
WTCHG_423853_217108	K133	Klebsiella_pneumoniae	LIE	20/03/15	15	1959	2.99	RGNOSIS
WTCHG_423853_218120	K147	Klebsiella_pneumoniae	IZX	08/04/15	11	62641	95.64	RGNOSIS
WTCHG_423853_219132	K15	Klebsiella_pneumoniae	QXH	22/04/14	11	61924	94.54	RGNOSIS	5197,
WTCHG_423853_220144	K151	Klebsiella_pneumoniae	WDV	18/08/15	11	62234	95.02	RGNOSIS
WTCHG_423853_221156	K152	Klebsiella_pneumoniae	WDV	21/08/15	11	62223	95	RGNOSIS
WTCHG_423853_222168	K153	Klebsiella_pneumoniae	WDV	18/09/15	11	62278	95.08	RGNOSIS
WTCHG_423853_223180	K160	Klebsiella_pneumoniae	AOG	05/06/15	11	62643	95.64	RGNOSIS
WTCHG_423853_224192	K161	Klebsiella_pneumoniae	AOG	12/06/15	11	62644	95.64	RGNOSIS
WTCHG_423853_225109	K162	Klebsiella_pneumoniae	AOG	11/09/15	11	62632	95.62	RGNOSIS
WTCHG_423853_226121	K167	Klebsiella_pneumoniae	VXF	19/06/15	34	58567	89.42	RGNOSIS	1937, 17701, 22416, 22628, 50540, 64605,
WTCHG_423853_227133	K172	Klebsiella_pneumoniae	TAW	16/06/15	307	62642	95.64	RGNOSIS
WTCHG_423853_228145	K173	Klebsiella_pneumoniae	TAW	19/06/15	307	62653	95.65	RGNOSIS
WTCHG_423853_229157	K174	Klebsiella_pneumoniae	TAW	07/07/15	307	62647	95.65	RGNOSIS
WTCHG_423853_230169	K197	Klebsiella_pneumoniae	IUB	21/07/15	11	62641	95.64	RGNOSIS
WTCHG_423853_231181	K198	Klebsiella_pneumoniae	MCZ	22/07/15	307	62647	95.65	RGNOSIS
WTCHG_423853_232193	K199	Klebsiella_pneumoniae	MCZ	27/07/15	307	62641	95.64	RGNOSIS
WTCHG_423853_233110	K2	Klebsiella_pneumoniae	MRT	21/03/14	11	60591	92.51	RGNOSIS
WTCHG_423853_234122	K202	Klebsiella_pneumoniae	VZO	11/09/15	11	62657	95.66	RGNOSIS
WTCHG_423853_235134	K208	Klebsiella_pneumoniae	WTX	14/08/15	1694	62629	95.62	RGNOSIS
WTCHG_423853_236146	K219	Klebsiella_pneumoniae	LKS	27/08/15	15	62656	95.66	RGNOSIS
WTCHG_423853_237158	K221	Klebsiella_pneumoniae	OUZ	02/09/15	151	62652	95.65	RGNOSIS
WTCHG_423853_238170	K229	Klebsiella_pneumoniae	WDV	18/12/15	11	49740	75.94	RGNOSIS
WTCHG_423853_239182	K235	Klebsiella_pneumoniae	IWH	22/09/15	307	62626	95.61	RGNOSIS	45089,
WTCHG_423853_240194	K236-1	Klebsiella_pneumoniae	AOE	14/12/15	11	62599	95.57	RGNOSIS
WTCHG_423853_241111	K237	Klebsiella_pneumoniae	QUB	24/09/15	11	62641	95.64	RGNOSIS	50468,
WTCHG_423853_242123	K238	Klebsiella_pneumoniae	QUB	28/09/15	11	62655	95.66	RGNOSIS	50468,
WTCHG_423853_243135	K243	Klebsiella_pneumoniae	DSO	01/10/15	15	62658	95.66	RGNOSIS
WTCHG_423853_244147	K244	Klebsiella_pneumoniae	DSO	06/10/15	15	62643	95.64	RGNOSIS
WTCHG_423853_245159	K25	Klebsiella_pneumoniae	MPS	05/05/14				RGNOSIS
WTCHG_423853_246171	K259	Klebsiella_pneumoniae	PKO	06/11/15	11	62654	95.66	RGNOSIS
WTCHG_423853_247183	K26	Klebsiella_pneumoniae	MPS	06/05/14	11	62657	95.66	RGNOSIS	59983,
WTCHG_423853_248195	K260	Klebsiella_pneumoniae	PKO	23/11/15	11	62649	95.65	RGNOSIS
WTCHG_423853_249112	K263	Klebsiella_pneumoniae	VUP	23/10/15	11	62651	95.65	RGNOSIS
WTCHG_423853_250124	K264	Klebsiella_pneumoniae	AAQ	26/10/15	11	62643	95.64	RGNOSIS
WTCHG_423853_251136	K265	Klebsiella_pneumoniae	AAQ	02/11/15	11	62655	95.66	RGNOSIS
WTCHG_423853_252148	K266	Klebsiella_pneumoniae	AAQ	06/11/15	11	62621	95.61	RGNOSIS
WTCHG_423853_253160	K267	Klebsiella_pneumoniae	AAQ	20/11/15	11	62635	95.63	RGNOSIS
WTCHG_423853_254172	K268	Klebsiella_pneumoniae	AAQ	27/11/15	11	62648	95.65	RGNOSIS
WTCHG_423853_255184	K269	Klebsiella_pneumoniae	XLQ	27/10/15	11	62657	95.66	RGNOSIS
WTCHG_423853_256196	K270	Klebsiella_pneumoniae	XLQ	23/11/15	11	62658	95.66	RGNOSIS
WTCHG_423853_257101	C614	Escherichia_coli	ETW	16/07/15	607	62653	95.65	RGNOSIS
WTCHG_423853_257196	K271	Klebsiella_pneumoniae	XLQ	28/12/15	11	62652	95.65	RGNOSIS
WTCHG_423853_258113	C165	Escherichia_coli	YJX	03/07/14	10	62556	95.51	RGNOSIS
WTCHG_423853_258184	K273	Klebsiella_pneumoniae	FLM	28/10/15	14	53197	81.22	RGNOSIS	30441,
WTCHG_423853_259125	C166	Escherichia_coli	YJX	10/07/14	10	62559	95.51	RGNOSIS
WTCHG_423853_259172	K28	Klebsiella_pneumoniae	SQC	06/05/14	11	62463	95.36	RGNOSIS
WTCHG_423853_260137	C18	Escherichia_coli	RUV	17/03/14	355	1304	1.99	RGNOSIS
WTCHG_423853_260160	K280	Klebsiella_pneumoniae	VPX	06/11/15	11	62635	95.63	RGNOSIS
WTCHG_423853_261148	K281	Klebsiella_pneumoniae	VPX	20/11/15	11	62491	95.41	RGNOSIS
WTCHG_423853_261149	C325	Escherichia_coli	RUI	24/11/14	137	62627	95.62	RGNOSIS
WTCHG_423853_262136	K289	Klebsiella_pneumoniae	CWA	03/12/15	15	62670	95.68	RGNOSIS
WTCHG_423853_262161	C164	Escherichia_coli	ROX	26/06/14	453	62597	95.57	RGNOSIS
WTCHG_423853_263124	K29	Klebsiella_pneumoniae	SQC	08/05/14	11	62627	95.62	RGNOSIS
WTCHG_423853_263173	C646	Escherichia_coli	HKO	18/08/15	10	62621	95.61	RGNOSIS
WTCHG_423853_264112	K293	Klebsiella_pneumoniae	AOE	10/12/15	11	62656	95.66	RGNOSIS
WTCHG_423853_264185	C662	Escherichia_coli	WFZ	11/09/15	10	60736	92.73	RGNOSIS	24298,
WTCHG_423853_265102	C667	Escherichia_coli	OUZ	02/09/15	10	62646	95.64	RGNOSIS
WTCHG_423853_265195	K294	Klebsiella_pneumoniae	NQR	03/12/15	11	62644	95.64	RGNOSIS
WTCHG_423853_266114	C704	Escherichia_coli	MBD	18/09/15	2522	62558	95.51	RGNOSIS	37979, 63876,
WTCHG_423853_266183	K295	Klebsiella_pneumoniae	NQR	11/12/15	11	62563	95.52	RGNOSIS
WTCHG_423853_267126	C717	Escherichia_coli	DSO	01/10/15	10	62627	95.62	RGNOSIS
WTCHG_423853_267171	K296	Klebsiella_pneumoniae	DWV	09/12/15	307	21617	33	RGNOSIS	22416, 26610,
WTCHG_423853_268138	C718	Escherichia_coli	DSO	06/10/15	10	62637	95.63	RGNOSIS
WTCHG_423853_268159	K297	Klebsiella_pneumoniae	DWV	15/12/15	307	21619	33.01	RGNOSIS	22416, 26610,
WTCHG_423853_269147	K298	Klebsiella_pneumoniae	MGW	10/12/15	11	62651	95.65	RGNOSIS	34260,
WTCHG_423853_269150	C728	Escherichia_coli	CPJ	07/10/15	10	62630	95.62	RGNOSIS
WTCHG_423853_270135	K301	Klebsiella_pneumoniae	WXI	04/02/16	-	62663	95.67	RGNOSIS
WTCHG_423853_270162	C752	Escherichia_coli	WJK	05/11/15	10	62648	95.65	RGNOSIS
WTCHG_423853_271123	K306	Klebsiella_pneumoniae	UKC	02/02/16	307	62452	95.35	RGNOSIS
WTCHG_423853_271174	C777	Escherichia_coli	NQR	11/12/15	6083	62620	95.6	RGNOSIS
WTCHG_423853_272111	K308	Klebsiella_pneumoniae	FLU	13/01/16	11	62649	95.65	RGNOSIS
WTCHG_423853_272186	C778	Escherichia_coli	DWV	09/12/15	354	60703	92.68	RGNOSIS	22416, 26610,
WTCHG_423853_273103	C779	Escherichia_coli	DWV	12/12/15	354	60701	92.67	RGNOSIS	22416, 26610,
WTCHG_423853_273194	K309	Klebsiella_pneumoniae	KPC	18/01/16	15	62656	95.66	RGNOSIS	22416, 26610,
WTCHG_423853_274115	C781	Escherichia_coli	MGW	10/12/15	44	62587	95.55	RGNOSIS
WTCHG_423853_274182	K312	Klebsiella_pneumoniae	LCN	18/01/16	11	62649	95.65	RGNOSIS
WTCHG_423853_275127	C784	Escherichia_coli	WLP	15/12/15	137	62610	95.59	RGNOSIS
WTCHG_423853_275170	K313	Klebsiella_pneumoniae	PLA	18/01/16	11	62656	95.66	RGNOSIS
WTCHG_423853_276139	C790	Escherichia_coli	TRD	16/12/15	354	60714	92.69	RGNOSIS	22416, 26610,
WTCHG_423853_276158	K314	Klebsiella_pneumoniae	LBG	03/02/16	307	62422	95.3	RGNOSIS
WTCHG_423853_277146	K315	Klebsiella_pneumoniae	EUY	09/02/16	307	62594	95.56	RGNOSIS
WTCHG_423853_277151	C837	Escherichia_coli	MOX	23/02/16	23	60706	92.68	RGNOSIS	22416, 26610,
WTCHG_423853_278134	K317	Klebsiella_pneumoniae	XQO	19/02/16	11	62512	95.44	RGNOSIS
WTCHG_423853_278163	CF6	Citrobacter_koseri	WGN	28/07/14	-	62635	95.63	RGNOSIS
WTCHG_423853_279122	K318	Klebsiella_pneumoniae	KZE	12/02/16	307	62412	95.29	RGNOSIS
WTCHG_423853_279175	E17	Enterobacter_cloacae	GKY	17/09/14	598	62639	95.63	RGNOSIS
WTCHG_423853_280110	K319	Klebsiella_pneumoniae	WMM	17/02/16	11	62577	95.54	RGNOSIS
WTCHG_423853_280187	E18	Enterobacter_cloacae	MLP	03/09/14	-	0	0	RGNOSIS
WTCHG_423853_281104	E23	Enterobacter_aerogenes	IIX	04/11/14	-			RGNOSIS
WTCHG_423853_282116	E24	Enterobacter_aerogenes	PEI	18/11/14	-	0	0	RGNOSIS
WTCHG_423853_282181	K323	Klebsiella_pneumoniae	MZD	25/02/16	11	62633	95.62	RGNOSIS
WTCHG_423853_283128	E26	Enterobacter_cloacae	IXY	11/02/15	272	62631	95.62	RGNOSIS
WTCHG_423853_283169	K324	Klebsiella_pneumoniae	MZD	03/03/16	11	62638	95.63	RGNOSIS
WTCHG_423853_284140	E31	Enterobacter_cloacae	ROC	07/05/15	250	0	0	RGNOSIS
WTCHG_423853_284157	K326	Klebsiella_pneumoniae	AHT	17/03/16	11	62632	95.62	RGNOSIS
WTCHG_423853_285152	E40	Enterobacter_cloacae	MMD	11/08/15	96	62571	95.53	RGNOSIS
WTCHG_423853_286133	K36	Klebsiella_pneumoniae	WXQ	09/07/14	11	62652	95.65	RGNOSIS
WTCHG_423853_286164	E41	Enterobacter_aerogenes	SHM	25/08/15	-	0	0	RGNOSIS
WTCHG_423853_287121	K39	Klebsiella_pneumoniae	WTZ	17/07/14	11	62345	95.18	RGNOSIS
WTCHG_423853_288109	K4	Klebsiella_pneumoniae	UQQ	21/03/14	11	62566	95.52	RGNOSIS	21859,
WTCHG_423853_289192	K57	Klebsiella_pneumoniae	INY	04/09/14	11	62655	95.66	RGNOSIS	50468,
WTCHG_423853_290180	K58	Klebsiella_pneumoniae	DAQ	07/11/14	11	21541	32.89	RGNOSIS
WTCHG_423853_291168	K59	Klebsiella_pneumoniae	KNM	05/09/14	11	21576	32.94	RGNOSIS
WTCHG_423853_292156	K60	Klebsiella_pneumoniae	QGM	05/09/14	405	62646	95.64	RGNOSIS	53269,

### Sheet: NO_RGNOSIS
Genome_ID	Sample	Species	Patient_code	Isolation_date	ST	pOXA-48_Aligned_Bases	pOXA-48_%_Aligned_Bases	RGNOSIS	snps_pOXA-48_positions
WTCHG_354241_216191	L41	Escherichia_coli	WXQ		549	56703	86.57	NO_rgnosis	1937, 17701, 22416, 22628, 50540, 64605, 65389,
WTCHG_354241_217108	N33	Raoultella	HAX	27/07/16	69	62651	95.65	NO_rgnosis
WTCHG_354241_220144	Q38	Escherichia_coli	WUU	08/09/14	46	56639	86.47	NO_rgnosis	1937, 17701, 22416, 22628, 40418, 50540, 64605,
WTCHG_354241_223180	R24	Klebsiella_oxytoca	LPW	02/10/14	2	62651	95.65	NO_rgnosis
WTCHG_354241_224192	R25	Klebsiella_pneumoniae	LPW	02/10/14	11	62653	95.65	NO_rgnosis
WTCHG_354241_226121	R60	Enterobacter_cloacae	YUE		484	0	0	NO_rgnosis
WTCHG_354241_232193	S53	Escherichia_coli	TGY	03/11/14	457	62641	95.64	NO_rgnosis	50468,
WTCHG_354241_233110	V65	Escherichia_coli	WUU	10/02/15	46	56654	86.5	NO_rgnosis	1937, 17701, 22416, 22628, 40418, 50540, 64605,
WTCHG_354241_234122	X6	Klebsiella_pneumoniae	HAX	16/03/15	11	62653	95.65	NO_rgnosis
WTCHG_354241_235134	Z29	Escherichia_coli	ZDY	28/05/15	453	62572	95.53	NO_rgnosis
WTCHG_354241_236146	Z39	Klebsiella_oxytoca	ZDY	28/05/15	-	62641	95.64	NO_rgnosis
WTCHG_354241_257101	B*5	Klebsiella_pneumoniae	ZGX	7/07/15	392	62622	95.61	NO_rgnosis
WTCHG_354241_258113	B*6	Escherichia_coli	ZGX	07/07/15	99	62615	95.6	NO_rgnosis
WTCHG_354241_259125	C*44	Escherichia_coli	JWC	08/07/15	2600	62616	95.6	NO_rgnosis
WTCHG_354241_284140	H73	Klebsiella_pneumoniae	HAX	18/01/16	11	62658	95.66	NO_rgnosis	44432,
WTCHG_354241_285152	J78	Escherichia_coli	TGY	22/03/16	1722	62621	95.61	NO_rgnosis	50468,
WTCHG_354241_286164	K*69	Escherichia_coli	WXQ	15/11/13	549	56648	86.49	NO_rgnosis	1937, 17701, 22416, 22628, 50540, 64605,
WTCHG_354241_287176	K*70	Klebsiella_pneumoniae	WXQ	15/11/13	11	62655	95.66	NO_rgnosis
WTCHG_354241_288188	K17	Raoultella	DXH	22/04/14	-	60736	92.73	NO_rgnosis
WTCHG_423853_201191	K76	Klebsiella_pneumoniae	YWR	20/11/13	11	62652	95.65	NO_rgnosis
WTCHG_423853_202118	G21	Klebsiella_pneumoniae	FCH	17/07/12	11	62646	95.64	NO_rgnosis
WTCHG_423853_202179	K78	Klebsiella_pneumoniae	EXJ	23/11/13	11	62624	95.61	NO_rgnosis
WTCHG_423853_203130	G55	Enterobacter_cloacae	KMG	07/08/12	522	60739	92.73	NO_rgnosis	6783, 22416,
WTCHG_423853_203167	K79	Klebsiella_pneumoniae	VPQ	25/11/13	-	62594	95.56	NO_rgnosis	22416, 60026,
WTCHG_423853_204142	G9	Klebsiella_pneumoniae	DIU	2/07/12	405	62646	95.64	NO_rgnosis
WTCHG_423853_205154	H21	Enterobacter_cloacae	KMG	24/09/12	522	60744	92.74	NO_rgnosis	6783, 22416,
WTCHG_423853_206166	H53	Klebsiella_pneumoniae	KMG	08/10/12	487	60743	92.74	NO_rgnosis	22416, 28222,
WTCHG_423853_207178	I19	Klebsiella_pneumoniae	VWJ	25/01/13	405	62637	95.63	NO_rgnosis
WTCHG_423853_208190	J57	Klebsiella_pneumoniae	WZF	20/08/13	971	60732	92.72	NO_rgnosis
WTCHG_423853_209107	J61	Klebsiella_pneumoniae	NBD	26/08/13	307	62649	95.65	NO_rgnosis
WTCHG_423853_210119	J66	Klebsiella_pneumoniae	NBD	02/09/13	307	62644	95.64	NO_rgnosis
WTCHG_423853_210178	L2	Klebsiella_pneumoniae	EVU	28/11/13	405	62476	95.38	NO_rgnosis
WTCHG_423853_211131	J72	Citrobacter_amalonaticus	FCH	16/09/13	-	62610	95.59	NO_rgnosis
WTCHG_423853_211166	L27	Klebsiella_pneumoniae	YVV	12/11/13	11	62617	95.6	NO_rgnosis
WTCHG_423853_212154	L38	Escherichia_coli	WZF	13/12/13	453	60643	92.59	NO_rgnosis
WTCHG_423853_213142	L39	Klebsiella_oxytoca	WZF	13/12/13	-	60557	92.45	NO_rgnosis
WTCHG_423853_213155	K101	Klebsiella_pneumoniae	YNC	13/11/14	11	21597	32.97	NO_rgnosis
WTCHG_423853_214130	L44	Klebsiella_pneumoniae	PZW	23/12/13	11	62525	95.46	NO_rgnosis
WTCHG_423853_215118	L74	Klebsiella_pneumoniae	EGE	16/01/14	11	62494	95.41	NO_rgnosis
WTCHG_423853_216106	M60	Kluyvera_ascorbata	GFL	25/02/14	-	62434	95.32	NO_rgnosis
WTCHG_423853_217189	M65	Enterobacter_cloacae	KWP	24/02/14	171	47275	72.18	NO_rgnosis
WTCHG_423853_218177	M66	Escherichia_coli	BRG	24/02/14	131	62611	95.59	NO_rgnosis
WTCHG_423853_219165	N11	Escherichia_coli	WIX	12/03/14	155	60617	92.55	NO_rgnosis	22416,
WTCHG_423853_220153	N22	Klebsiella_pneumoniae	WIX	17/03/14	307	62639	95.63	NO_rgnosis	22416,
WTCHG_423853_221141	Ñ22	Klebsiella_pneumoniae	ZHT	25/04/14	11	62642	95.64	NO_rgnosis
WTCHG_423853_222129	N23	Klebsiella_pneumoniae	DKO	14/03/14	11	62656	95.66	NO_rgnosis
WTCHG_423853_223117	N24	Escherichia_coli	DKO	14/03/14	3024	62571	95.53	NO_rgnosis
WTCHG_423853_224105	Ñ27	Escherichia_coli	YEX	28/04/14	453	62421	95.3	NO_rgnosis
WTCHG_423853_225188	Ñ34	Klebsiella_pneumoniae	TCB	03/05/14	11	62600	95.57	NO_rgnosis
WTCHG_423853_226176	Ñ35	Escherichia_coli	TCB	03/05/14	393	62630	95.62	NO_rgnosis
WTCHG_423853_227164	N36	Klebsiella_pneumoniae	YLG	19/03/14	307	62640	95.64	NO_rgnosis	22416,
WTCHG_423853_228152	N45	Klebsiella_pneumoniae	BXD	24/03/14	11	62650	95.65	NO_rgnosis
WTCHG_423853_229140	N46	Escherichia_coli	BXD	24/03/14	10	62628	95.62	NO_rgnosis
WTCHG_423853_230128	N6	Citrobacter_koseri	AOI	10/03/14	-	60737	92.73	NO_rgnosis
WTCHG_423853_231116	O44	Escherichia_coli	QHY	30/06/14	131	60473	92.33	NO_rgnosis	22416,
WTCHG_423853_232104	O50	Citrobacter_freundii	YLG	30/06/14	62	62500	95.42	NO_rgnosis
WTCHG_423853_233187	O65	Escherichia_coli	HOQ	09/07/14	131	60763	92.77	NO_rgnosis	65398,
WTCHG_423853_234175	P26	Klebsiella_oxytoca	NDY	04/08/14	15	62647	95.65	NO_rgnosis
WTCHG_423853_235163	P27	Escherichia_coli	NDY	04/08/14	1674	62622	95.61	NO_rgnosis
WTCHG_423853_236151	P45	Klebsiella_oxytoca	PLV	11/08/14	971	60712	92.69	NO_rgnosis
WTCHG_423853_237139	P76	Klebsiella_pneumoniae	HRL	27/08/14	11	62640	95.64	NO_rgnosis
WTCHG_423853_238127	P77	Escherichia_coli	HRL	27/08/14	1011	62455	95.35	NO_rgnosis
WTCHG_423853_256101	L45	Klebsiella_pneumoniae	RNF	23/12/13	11	62655	95.66	NO_rgnosis
WTCHG_423853_281193	K321	Klebsiella_pneumoniae	EJS	19/02/16	392	62599	95.57	NO_rgnosis
WTCHG_423853_285145	K34	Klebsiella_pneumoniae	FCH	16/10/13	11	62609	95.59	NO_rgnosis
WTCHG_423853_287176	E57	Enterobacter_cloacae	KMG	11/03/12	522	60724	92.71	NO_rgnosis	6783, 22416,
WTCHG_423853_288188	E63	Enterobacter_aerogenes	UHM	22/03/12	11	62660	95.67	NO_rgnosis
WTCHG_423853_289105	E73	Klebsiella_pneumoniae	UHM	2/04/12	11	62492	95.41	NO_rgnosis
WTCHG_423853_290117	E74	Klebsiella_pneumoniae	UHM	28/03/12	11	62656	95.66	NO_rgnosis
WTCHG_423853_291129	E76	Klebsiella_pneumoniae	UHM	2/04/12	11	62603	95.58	NO_rgnosis
WTCHG_423853_292141	F14	Klebsiella_pneumoniae	PLO	16/04/12	11	62575	95.54	NO_rgnosis
WTCHG_423853_293144	K62	Klebsiella_pneumoniae	RNF	11/11/13	11	62635	95.63	NO_rgnosis
WTCHG_423853_293153	F48	Klebsiella_pneumoniae	GXA	5/06/12	11	62650	95.65	NO_rgnosis
WTCHG_423853_294132	K63	Escherichia_coli	BLO	11/11/13	1406	62650	95.65	NO_rgnosis
WTCHG_423853_294165	G14	Enterobacter_cloacae	KMG	09/07/12	522	60729	92.72	NO_rgnosis	6783, 22416,
WTCHG_423853_295120	K64	Klebsiella_pneumoniae	BLO	08/11/13	971	60721	92.71	NO_rgnosis	30420,
WTCHG_423853_295177	F65	Escherichia_coli	BRG	19/06/12	88	62566	95.52	NO_rgnosis
WTCHG_423853_296108	K74	Klebsiella_pneumoniae	SJH	15/11/13	11	62477	95.39	NO_rgnosis
WTCHG_423853_296189	F73	Klebsiella_pneumoniae	OKN	26/06/12	11	62567	95.52	NO_rgnosis
